# Identification of HIV-1 infected cells in single-cell multiome datasets using Kraken2

**DOI:** 10.64898/2026.11.27.767303

**Authors:** Lidia Garrido-Sanz, Victor Urrea, Ramon Lorenzo-Redondo, Leah B. Soriaga, Maria C. Puertas, Judith Dalmau, Pep Coll, Beatriz Mothe, Christian Brander, Bonaventura Clotet, Amalio Telenti, Javier Martinez-Picado, Sara Moron-Lopez

**Affiliations:** IrsiCaixa, Badalona, Barcelona, 08916, Spain; Feinberg School of Medicine, Northwestern University, Chicago, Illinois, 60611, United States; Trail Biomed, Lausanne, Switzerland; Centro de Investigación Biomédica en Red de Enfermedades Infecciosas (CIBERINFEC), Instituto de Salud Carlos III (ISCIII), Madrid, 28029, Spain; Germans Trias i Pujol Research Institute (IGTP), Badalona, 08916, Spain; BCN CheckPoint - Projecte dels NOMS-HISPANOSIDA, Barcelona, 08015, Spain; Department of Infectious Diseases and Fundació Lluita contra les Infeccions, Hospital Universitari Germans Trias i Pujol, Badalona, Barcelona 08916, Spain; Catalan Institution for Research and Advanced Studies (ICREA), Barcelona, 08010, Spain; Department of Infectious Disease and Immunity, University of Vic-Central University of Catalonia (UVic-UCC), Vic, 08500, Spain

**Keywords:** ATAC-seq, RNA-seq, bioinformatics, HIV-infected cells, Cell Ranger, virKra

## Abstract

1.

Detecting HIV-1-infected cells in single-cell sequencing studies is challenging primarily due to low transcriptional activity, scarcity of infected cells, and high viral genetic variability. Here, we present a novel pipeline integrating multiple HIV-1 subtype B genomes with Kraken2 (K2) for k-mer-based classification, bypassing the need for exact sequence alignment. Peripheral blood mononuclear cells from five individuals were analyzed at three time points: before HIV acquisition, at the time of HIV diagnosis, and after one year on antiretroviral therapy (ART). Single-cell multiome libraries - comprising nuclei ATAC-seq (ATAC) and gene expression (GEX) data-were processed using K2 against a curated HIV-1 subtype B reference library. Calibration was performed using pre-HIV acquisition samples, and optimized parameters applied to post-HIV and post-ART samples. For comparison, the standard Cell Ranger-ARC (CR) pipeline was also used. Out of 150,060 single nuclei analyzed, our pipeline identified 32 HIV-infected cells (13 in ATAC datasets, 18 in GEX datasets, and 1 in both), whereas CR detected 11 infected cells exclusively in GEX and yielded one false positive. This innovative bioinformatic approach enhances the detection of HIV-infected cells compared to CR and may complement studies aimed at defining cellular markers identifying infected cells.

**Highlights:**

- A k-mer-based pipeline detects HIV-1-infected cells in multiomics single-nuclei data.
- 1,312 HIV-1 subtype B genomes were used to populate the viral reference database.
- Pre-infection samples were used to curate viral references and calibrate the pipeline.
- It found 32 infected cells in 150,060 nuclei, versus 11 (10 + 1 FP) with the standard pipeline.

**Graphical abstract:** 
