## Supplemental Table 3 for "Identification of HIV-1 infected cells in single-cell multiome datasets using Kraken2"

### Sheet: Caption
Table S3. Summary table of number of viral molecules (DNA/RNA) detected with different strategies. For each cell we indicate sample, barcode, modality (ATAC vs GEX), predicted cell type and number of molecules detected split by strategy.
column name	description
sample	Sample code from HIV-scAR project (Moron-Lopez et al., 2026, bioRxiv, doi:10.64898/2026.11.23.767218).
barcode	Standarized GEX barcode per cell. Notice that ATAC barcodes are tranformed to GEX barcodes using whitelists.
library_type	Library type (ATAC or GEX) that originated the pair of reads (ATAC) or read (GEX).
N_CK2-FQ	Number of DNA (ATAC) or RNA (GEX) molecules classified as viral using a confidence score of 0.30 and 0.10 for ATAC and GEX data, respectively.
N_CK2-FQ+SO	Number of DNA (ATAC) or RNA (GEX) molecules within the Seurat Object from Moron-Lopez et al. (2026) classified as viral using a confidence score of 0.30 and 0.10 for ATAC and GEX data, respectively.
N_CK2-SO	Number of DNA (ATAC) or RNA (GEX) molecules within the Seurat Object from Morón-López et al. (2026) classified as viral using a confidence score of 0.15 and 0.00 for ATAC and GEX data, respectively.
N_CR	Number of DNA (ATAC) or RNA (GEX) molecules classified as viral using a CR.
l1_predicted.id	Annotation predicted with Azimuth level 1.

### Sheet: Table_S3
sample	barcode	library_type	N_CK2-FQ	N_CK2-FQ+SO	N_CK2-SO	N_CR	l1_predicted.id
HIV2	AGCGGATAGAGGGACT	GEX	NA	NA	NA	1	Mono
HIV2	CAAGGCTTAAAATCAC	GEX	1	NA	NA	NA	NA
HIV2	CGCTACTTCCACCTTA	GEX	1	NA	NA	NA	NA
HIV2	GGGTTTCCAGCAATAA	GEX	1	NA	NA	NA	NA
HIV2	TCAAGGAAGAACCTAC	GEX	1	1	1	NA	CD8 T
HIV3	GGCCGTTAGAATGACG	GEX	1	1	1	NA	Mono
HIV3	TGAAACTGTACGTTTC	GEX	1	1	2	NA	CD4 T
HIV4	CTGGTAAGTTGAGGTC	ATAC	1	NA	NA	NA	NA
HIV5	ATGACTCAGTGAGCAA	GEX	1	NA	NA	NA	NA
HIV5	ATGCTTAAGTTCCTGC	GEX	1	NA	NA	NA	NA
HIV5	CAGATTCAGTGAACAG	ATAC	1	1	1	NA	CD4 T
HIV5	CCGCCAACACCAACCG	GEX	1	1	1	NA	CD8 T
HIV5	CGAAGCGAGATTGAGG	ATAC	1	1	1	NA	CD4 T
HIV5	CTCACACTTTCATTGC	GEX	1	NA	NA	NA	NA
HIV5	CTGGTAAGTTGAGGTC	ATAC	2	NA	NA	NA	NA
HIV5	GATTCATCATTCCTGT	GEX	1	NA	NA	NA	NA
HIV5	GCCTTTGGTGAGCAAG	ATAC	NA	NA	3	NA	CD4 T
HIV5	GGTATGTTCTTAGTGA	ATAC	3	3	3	NA	CD4 T
HIV5	TAGCCTGAGGCCCAGT	GEX	NA	NA	NA	1	Mono
HIV5	TCAGGAGCAGCATGAG	GEX	1	NA	NA	NA	NA
HIV5	TTAAGGTGTGTTGCAA	GEX	1	1	1	1	CD4 T
HIV6	CCGTTTGGTCAGGCAT	ATAC	NA	NA	1	NA	CD4 T
HIV6	CGATATTCAATTGACT	GEX	1	NA	NA	NA	NA
HIV8	AACTAGTGTTACGCGG	GEX	1	1	1	NA	B
HIV8	AAGTGCAAGCATCCAG	GEX	1	1	1	NA	CD4 T
HIV8	ACTTATCTCTAAGGAG	GEX	1	NA	NA	NA	NA
HIV8	AGACACACAACACCTG	GEX	1	NA	NA	NA	NA
HIV8	AGACACGCAACACCTA	GEX	119	119	119	51	CD4 T
HIV8	AGTACTAAATGGAGAA	GEX	1	NA	NA	NA	NA
HIV8	AGTGCCGGTTACATCC	GEX	1	NA	NA	NA	NA
HIV8	CAGCATTAGCCTCTCG	GEX	1	1	1	NA	CD8 T
HIV8	CATTCATTCCGCCTCA	ATAC	1	NA	NA	NA	NA
HIV8	CCGCAAGGTAAACAAG	ATAC	1	1	1	NA	CD4 T
HIV8	CCGCAAGGTAAACAAG	GEX	1	1	1	1	CD4 T
HIV8	CCTAATAAGATGGAGC	GEX	1	NA	NA	NA	NA
HIV8	CGGGCTTAGGTTAGCT	GEX	1	1	1	NA	CD4 T
HIV8	CTACCGGCAATGAATG	GEX	2	2	2	NA	CD8 T
HIV8	CTCTCCTTCTAGCCTC	GEX	1	NA	NA	NA	NA
HIV8	GACTTACAGGGACGCA	GEX	1	NA	NA	NA	NA
HIV8	GACTTACTGTTTTGAT	GEX	2	NA	NA	NA	NA
HIV8	GCTCATTGTGCTCACC	GEX	1	NA	NA	NA	NA
HIV8	GCTGACATCCTTAGGG	GEX	1	NA	NA	NA	NA
HIV8	GGTAGGAGTTAGTGAT	GEX	2	2	2	NA	CD8 T
HIV8	GTTGGAGCAGTAGGAT	ATAC	1	1	1	NA	CD4 T
HIV8	TCGTCAACACTAAGTT	GEX	1	NA	NA	NA	NA
HIV8	TGAGAACCATTGCAGC	GEX	1	NA	NA	NA	NA
HIV8	TGATTGCAGCCTTAAA	GEX	1	1	1	1	B
HIV8	TGCTAATAGCCAGTAT	GEX	1	NA	NA	NA	NA
HIV8	TGCTTCCAGCATGACC	GEX	1	NA	NA	NA	NA
HIV8	TTCCCACAGCAGGCCT	GEX	1	1	1	1	CD8 T
HIV8	TTGACGTAGTCATTGA	GEX	3	NA	NA	NA	NA
HIV8	TTGCATTTCCACCTGT	GEX	1	NA	NA	NA	NA
HIV10	GAAGTCAAGCGGATAA	GEX	NA	NA	NA	1	CD4 T
HIV11	ACATCAATCTAATCAG	GEX	1	1	1	NA	CD4 T
HIV11	AGTTGGCGTCAACAAT	GEX	1	NA	NA	NA	NA
HIV11	CCTGGATCAAGTAAGC	GEX	1	1	1	1	CD4 T
HIV11	GATTAGCTCACCATTT	GEX	1	NA	NA	NA	NA
HIV11	TGACCAAGTTACGCGG	ATAC	4	4	4	NA	CD4 T
HIV11	TGGTAAACACAAGCCT	ATAC	2	2	2	NA	CD4 T
HIV14	AATGTCATCCTGGCTT	GEX	2	2	2	2	CD4 T
HIV14	ACTAATCCACCTCACC	GEX	1	1	1	NA	CD4 T
HIV14	AGAACAAGTTCCTGAT	ATAC	NA	NA	1	NA	CD4 T
HIV14	AGTAGGATCGCTATGG	GEX	NA	NA	NA	1	Mono
HIV14	CCCAGTTTCAATGTCA	GEX	1	NA	NA	NA	NA
HIV14	TAATGGACATTGCGTA	ATAC	1	NA	NA	NA	NA
HIV14	TAGTGGCGTAAAGCAA	ATAC	1	1	1	NA	CD4 T
HIV15	CATAGACTCCTTGAGG	ATAC	NA	NA	1	NA	CD8 T
HIV15	CTTACCTCATCCCGCT	GEX	1	NA	NA	NA	NA
HIV15	CTTCGCGTCGATCAGT	ATAC	2	2	2	NA	CD4 T
HIV15	TCCCGGACAATGAAGC	ATAC	1	NA	NA	NA	NA
HIV15	TGTAATGTCATTAGTG	ATAC	NA	NA	1	NA	Mono
