## Supplemental Table 4 for "Identification of HIV-1 infected cells in single-cell multiome datasets using Kraken2"

### Sheet: Caption
Table S4. Laboratory and bioinformatic results of viral (RNA and DNA) data. Below we define each column name.
column name	description
id	Number of the sample (integer).
participant_id	Number of the participant (integer).
sample_id	Sample code from HIV-scAR project.
timepoint	Time point when collecting the blood sample.
Total HIV DNA cp/million cells	Number of viral DNA molecules (intact or defective) per million cells detected with 5'LTR+GAG droplet digital PCR.
Intact/million cells	Number of intact viral DNA molecules per million cells detected with IPDA.
Hypermutated/3' deleted cps/million cells	Number of 3' deleted viral DNA copies per million cells detected with IPDA.
5' deleted cps/million cells	Number of 5' deleted viral DNA copies per million cells detected with IPDA.
Total number of cells (single-cell)	Total number of analysed cells per sample.
Viral DNA detected by CK2-FQ	Number of DNA molecules detected with Kraken2 using a confidence score of 0.30.
Viral RNA detected by CK2-FQ	Number of RNA molecules detected with Kraken2 using a confidence score of 0.10.
Infected cells detected by CK2-FQ	Number of hiv-infected cells identified with Kraken2 using a confidence score of 0.30 for ATAC and 0.10 for GEX.
Viral DNA detected by CK2-FQ+SO	Number of DNA molecules within the Seurat Object detected with Kraken2 using a confidence score of 0.30.
Viral RNA detected by CK2-FQ+SO	Number of RNA molecules within the Seurat Object detected with Kraken2 using a confidence score of 0.10.
Infected cells detected by CK2-FQ+SO	Number of hiv-infected cells within the Seurat Object identified with Kraken2 using a confidence score of 0.30 for ATAC and 0.10 for GEX.
Viral DNA detected by CK2-SO	Number of DNA molecules within the Seurat Object detected with Kraken2 using a confidence score of 0.15.
Viral RNA detected by CK2-SO	Number of RNA molecules within the Seurat Object detected with Kraken2 using a confidence score of 0.
Infected cells detected by CK2-SO	Number of hiv-infected cells within the Seurat Object identified with Kraken2 using a confidence score of 0.15 for ATAC and 0 for GEX.
Viral DNA detected by CR	Number of DNA molecules within the Seurat Object detected with Cell Ranger-ARC.
Viral RNA detected by CR	Number of RNA molecules within the Seurat Object detected with Cell Ranger-ARC.
Infected cells detected by CR	Number of hiv-infected cells identified with Cell Ranger-ARC.
CPM for CK2-FQ	Count Per Million of HIV+ read pair/UMI count idenfitied with Kraken2 used with confidence score of 0,30 for ATAC and 0,10 for GEX
CPM for CK2-FQ+SO	Count Per Million of HIV+ read pair/UMI count idenfitied with Kraken2 used with confidence score of 0,30 for ATAC and 0,10 for GEX that remain within the Seurat Object
CPM for CK2-SO	Count Per Million of HIV+ read pair/UMI count idenfitied with Kraken2 used with confidence score of 0,15 for ATAC and 0 for GEX that remain within the Seurat Object
CPM for CR	Count Per Million of HIV+ ATAC/GEX counts identified with Cell Ranger ARC

### Sheet: Table_S4
id	participant_id	sample_id	timepoint	Total HIV DNA cp/million cells	Intact/million cells	Hypermutated/3' deleted cps/million cells	5' deleted cps/million cells	Total number of cells (single-cell)	Viral DNA detected by CK2-FQ	Viral RNA detected by CK2-FQ	Infected cells detected by CK2-FQ	Viral DNA detected by CK2-FQ+SO	Viral RNA detected by CK2-FQ+SO	Infected cells detected by CK2-FQ+SO	Viral DNA detected by CK2-SO	Viral RNA detected by CK2-SO	Infected cells detected by CK2-SO	Viral DNA detected by CR	Viral RNA detected by CR	Infected cells detected by CR	CPM for CK2-FQ	CPM for CK2-FQ+SO	CPM for CK2-SO	CPM for CR
1	1	HIV1	Pre-HIV	0	0	0	0	8374	0	0	0	0	0	0	0	0	0	0	0	0	0	0	0	0
2	1	HIV2	Post-HIV	433.333	42.2463	259.93	315.343	5171	0	4	4	0	1	1	0	1	1	0	1	1	773.545	193.386	193.386	193.386
3	1	HIV3	Post-ART	36.4228	42.9819	24.1313	24.1313	9799	0	2	2	0	2	2	0	3	2	0	0	0	204.102	204.102	306.154	0
4	2	HIV4	Pre-HIV	0	0	0	0	7109	1	0	1	0	0	0	0	0	0	0	0	0	140.667	0	0	0
5	2	HIV5	Post-HIV	2037.41	923.266	1260.34	1705.06	8208	7	7	11	5	2	5	8	2	6	0	2	2	1705.65	852.827	1218.32	243.665
6	2	HIV6	Post-ART	565.217	289.287	318.165	337.646	7441	0	1	1	0	0	0	1	0	1	0	0	0	134.391	0	134.391	0
7	3	HIV7	Pre-HIV	0	0	0	0	8217	0	0	0	0	0	0	0	0	0	0	0	0	0	0	0	0
8	3	HIV8	Post-HIV	850.755	38.2735	494.37	714.078	11576	3	149	28	2	130	11	2	130	11	0	54	4	13130.6	11402.9	11402.9	4664.82
9	3	HIV9	Post-ART	391.437	101.947	202.102	215.78	11340	0	0	0	0	0	0	0	0	0	0	0	0	0	0	0	0
10	4	HIV10	Pre-HIV	0	0	0	0	16414	0	0	0	0	0	0	0	0	0	0	1	1	0	0	0	60.9236
11	4	HIV11	Post-HIV	530.233	90.1606	417.296	483.172	12170	6	4	6	6	2	4	6	2	4	0	1	1	821.693	657.354	657.354	82.1693
12	4	HIV12	Post-ART	37.5467	24.8864	10.9258	16.3894	10631	0	0	0	0	0	0	0	0	0	0	0	0	0	0	0	0
13	5	HIV13	Pre-HIV	0	0	0	0	12390	0	0	0	0	0	0	0	0	0	0	0	0	0	0	0	0
14	5	HIV14	Post-HIV	898.204	170.842	703.919	729.016	10743	2	4	5	1	3	3	2	3	4	0	3	2	558.503	372.335	465.419	279.252
15	5	HIV15	Post-ART	107.212	94.1261	119.379	56.5214	10477	3	1	3	2	0	1	4	0	3	0	0	0	381.789	190.894	381.789	0
